# Insights from U.S. beekeeper triage surveys following unusually high honey bee colony losses 2024-2025

**DOI:** 10.1101/2025.08.06.668930

**Authors:** Anthony Nearman, Christopher L. Crawford, M. Marta Guarna, Priyadarshini Chakrabarti, Katie Lee, Steven Cook, Elizabeth Hill, Arathi Seshadri, Garett Slater, Zac Lamas, Yan Ping Chen, Danielle Downey, Jay D. Evans

## Abstract

In January of 2025, U.S. commercial beekeepers reported unusually high honey bee colony losses as they prepared colonies for almond pollination. Two industry groups launched nationwide surveys to document colony losses between June 2024 and March 2025 across all scales of beekeeping. This study analyzes these survey data to assess colony losses, estimate financial impacts, and identify correlations with beekeeper management practices and geographical locations. Unlike past surveys, commercial beekeepers experienced more severe losses than smaller-scale beekeepers during this period. Respondents, managing over half of U.S. colonies, most frequently cited Varroa mites as the cause for their losses. Varroa mites were followed by pesticides and pathogens in the case of commercial beekeepers and by queen failure and weather in the case of smaller-scale beekeepers. Although Varroa was the most frequently cited cause, losses did not significantly differ between users and non-users of amitraz, suggesting that rising amitraz resistance alone does not explain observed trends. Differences in protein and carbohydrate feeding frequencies also played a role in net losses. While colony loss rates and financial concern varied widely among respondents, commercial beekeepers understandably showed higher sensitivity to financial impacts, with concerns increasing linearly with loss severity. This study highlights the value of beekeeper surveys which, alongside direct analyses of bee samples and longitudinal studies, help identify effective management strategies and environmental risks. Such insights are crucial for addressing the leading causes of colony losses on a national scale, and ultimately aid in safeguarding honey bee health, pollination services, and agricultural production.

**Highlights:**

- Unprecedented honey bee colony losses
- Indications of disease stress
- High economic pain for commercial beekeepers and growers
