## Supplementary material for "Insights from U.S. beekeeper triage surveys following unusually high honey bee colony losses 2024-2025": ABF_Data

ID	Hive_Size	Overwinter_Method	Mite_Treatment_Details	Mite_Treatment_Efficacy	Survival_Rate_Description	Beekeeper_Class	Summer_Climate_Zone	Net_Survival_Percent	Net_Survival	Net_Loss
1	Double Deep, 10 Frame	Shed	Formic pro and amitraz	Yes	75%	Commercial	Rockies	75	0.75	0.25
2	Double Deep, 10 Frame	Outside	Formic Pro: average of 2 applications per hive per year	Yes	100% (if hive is weak additional bood is added from strong hive or two hives combined temporarily and then split when stronger)	Commercial	NA	100	1	0
3	Double Deep, 10 Frame	Outside	Strips	Yes	28% survival rate // 72% death rate	Commercial	Rockies	28	0.28	0.72
4	Single Deep, 10 Frame	Outside	Aoxalic, formic, apiguard, amitraz total 14 treatment last year	Yes	This year loss of 55% across that time, normal year about 40-80% losses	Commercial	Northeast	45	0.45	0.55
5	Double Deep, 10 Frame	Outside	3x spring 3x fall	No	20%	Commercial	Rockies	20	0.2	0.8
6	Double Deep, 10 Frame	Outside	hopgard, quick strips. and oxycilic vap...only use organics	Yes	last 2 years winter losses avg was 13%. I fall I combine or shake out weak/dinks/	Small	OhioV	85	0.85	0.15000000000000002
7	Double Deep, 8 Frame	Outside	Mite wash 100% in July OA broodless, formic spring, OA summer, thymol as needed fall, OA again on broodless	Yes	80-90% survival	Small	West	85	0.85	0.15000000000000002
8	Double Deep, 10 Frame	Outside	Amatraz, x 5	Yes	60%	Commercial	UpMidwest	60	0.6	0.4
9	Double Deep, 10 Frame	Outside	OA vape winter, FP / OA spring, Apiguard late summer	Yes	90	Small	South	90	0.9	0.1
10	Single Deep, 8 Frame	Outside	1 Formic Pro	Yes	100%	Small	Northwest	100	1	0
11	Double Deep, 10 Frame	Outside	Apivar OA vap and OA strips	Yes	80%	Small	NA	80	0.8	0.19999999999999996
12	Double Deep, 10 Frame	Outside	Fall treatment of apiguard, Nov/Dec oxalic acid	Yes	Don't move my bees	Small	NA	NA	NA	NA
13	Double Deep, 10 Frame	Outside	2 Apiguard late summer, OAV early winter while broodless	Yes	90%	Small	OhioV	90	0.9	0.1
14	Double Deep, 10 Frame	Outside	4 times,	Yes	Unknown yet	Commercial	Rockies	NA	NA	NA
15	Double Deep, 10 Frame	Outside	Api Var strips, spring and Fall	No	20%	Small	Rockies	20	0.2	0.8
16	Double Deep, 10 Frame	Outside	Late summer extended oxalic acid release. November, OAV treatment, February OA dribble, Spring, Apiguard	Yes	100%	Small	South	100	1	0
17	Double Deep, 10 Frame	Outside	Hopguatd 3 then oxalis strips	Yes	100%	Small	South	100	1	0
18	Double Deep, 10 Frame	Outside	Formic Pro, ApiGuard, O/A	Yes	1 out of 4	Small	OhioV	25	0.25	0.75
19	Double Deep, 8 Frame	Outside	FormicPro & Oxalic Acid Vaporization	No	I treated “all” my hive in August & September with either FormicPro or Hopguard3. During that time I lost 6 out of 7 hives due to mite overload. I could not stay ahead of the mite volume.	Small	UpMidwest	14.285714285714286	0.14285714285714288	0.8571428571428571
20	Single Deep, 10 Frame	Outside	Formic Pro. Oxalic acid vapour	Yes	We usually loose 20 % summer. 20% winter	Commercial	NA	64.00000000000001	0.6400000000000001	0.3599999999999999
21	Double Deep, 10 Frame	Outside	Formic Pro in late summer/fall	Yes	100%	Small	Southeast	100	1	0
22	Double Deep, 10 Frame	Outside	Oxailic acid 5 treatments 5 days apart every 3 months	Yes	60%	Commercial	West	60	0.6	0.4
23	Double Deep, 10 Frame	Outside	Apivar / Formic / Oxalic Acid	Yes	80% survival rate	Commercial	Southwest	80	0.8	0.19999999999999996
24	Single Deep, 8 Frame	Outside	10. Apivar & oxalic	Yes	71%	Commercial	Southeast	71	0.71	0.29000000000000004
25	Double Deep, 10 Frame	Outside	Oxalic Acid vapor. 2-3 times per year	Yes	I don’t understand the question. Survival rate each year is 75-90%	Small	Northeast	82.5	0.825	0.17500000000000004
26	Double Deep, 10 Frame	Outside	Amitraz, thymol	Yes	62%	Commercial	Southeast	62	0.62	0.38
27	Double Deep, 10 Frame	Outside	Formic in late summer then apivar in fall	Yes	40% loss	Commercial	South	60	0.6	0.4
28	Double Deep, 10 Frame	Outside	all of the above Oxalic extended release apivar strips some formic	Yes	bees started falling apart mid summer	Commercial	Northeast	NA	NA	NA
29	Double Deep, 10 Frame	Outside	Amiflex	Yes	50%	Small	NA	50	0.5	0.5
30	Double Deep, 10 Frame	Shed	6-8 times per year, fogging or in hive treatment	Yes	94%	Commercial	Rockies	94	0.94	0.06
31	Double Deep, 10 Frame	Shed	One formic amataz 5 to 10 a year amataz 4 times a year	No	Summer to fall 18% lost coming out of shed 15 to 18% lost	Commercial	Rockies	0.6847	0.006847	0.993153
32	Double Deep, 10 Frame	Shed	Amitraz once in Sept. Qxalic Axid drip twice Oct	No	90%	Commercial	Rockies	90	0.9	0.1
33	Double Deep, 10 Frame	Outside	Everything	Yes	40%	Commercial	Rockies	40	0.4	0.6
34	Double Deep, 10 Frame	Outside	amitraz, oxalic, Formic	Yes	50	Commercial	Northwest	50	0.5	0.5
35	Double Deep, 10 Frame	Outside	Formic and oxcalic	Yes	65%	Commercial	South	65	0.65	0.35
36	Double Deep, 8 Frame	Outside	Apivar and apiguard	No	68 percent	Commercial	Southeast	68	0.68	0.31999999999999995
37	Double Deep, 8 Frame	Outside	Apivar n apiguard	Yes	75 percent	Commercial	Southeast	75	0.75	0.25
38	Double Deep, 10 Frame	Outside	Treat 2-3 times in the fall, 6 weeks apart and same in the spring (apivar)	Yes	Hard to determine a normal survival rate this year. We had a hurricane, tornados and a blizzard. Normally, a 10-12% loss	Commercial	Southeast	89	0.89	0.10999999999999999
39	Single Deep, 10 Frame	Outside	as needed by testing , 6 to 8 times a year routing amitraz/oxalic/thymol	Yes	30% and fall to unpack 40%	Commercial	South	12	0.12	0.88
40	Double Deep, 10 Frame	Outside	apivar spring, Oxalic Acid summer, Amitraz 3x fall	Yes	summer to fall 50%, fall to spring 70%, two months later 90%	Commercial	Rockies	31.5	0.315	0.685
41	Double Deep, 10 Frame	Outside	Vaporized Oxalic , extended release oxalic, vaporized oxalic	Yes	70%	Commercial	Northeast	70	0.7	0.30000000000000004
42	Double Deep, 10 Frame	Shed	OA, Amatraz, Formic, OA, Amatraz, Shed	Yes	Unknown, we just started shipping out of winter sheds. I can answer that end of February.	Commercial	Rockies	NA	NA	NA
43	Double Deep, 10 Frame	Shed	Oxcalic x1, amitraz x3, Thymol x1	Yes	20% loss May to November	Commercial	Rockies	80	0.8	0.19999999999999996
44	Single Deep, 10 Frame	Outside	Formic Pro - 2 strip treatment	Yes	60%	Small	South	60	0.6	0.4
45	Double Deep, 10 Frame	Outside	Apivar/Amitraz	Yes	25% survival	Commercial	Rockies	25	0.25	0.75
46	Double Deep, 10 Frame	Outside	FORMIC PRO AND AMITRAZ	Yes	jULY-, AUGUST-, SEPTEMBER-, OCTOBER-, NOVEMBER-, DECEMBER-, JANUARY 2025-	Commercial	West	71.57360406091371	0.7157360406091371	0.2842639593908629
47	Double Deep, 10 Frame	Outside	3 rds of amitrez then oa extended release -spring. Same int the early fall	Yes	30% overall loss	Commercial	OhioV	70	0.7	0.30000000000000004
48	Single Deep, 10 Frame	Shed	Apiar and pads	Yes	During the summer and fall very good	Commercial	Northeast	NA	NA	NA
49	Double Deep, 10 Frame	Outside	Amtraz , oxalic/ extended release, oae, oae, Am	Yes	Summer to fall 50%, Fall to almonds 50%, overall 25% surival	Commercial	Rockies	25	0.25	0.75
50	Double Deep, 10 Frame	Outside	Apivar after honey flow followed up with OA Vapor 2 times into October	Yes	80% survival rate summer to fall and fall to unpacking in spring 4 months of winter, 75% or less survival rate	Commercial	NA	60.00000000000001	0.6000000000000001	0.3999999999999999
51	Double Deep, 10 Frame	Outside	2 times Formica acid and 2 times amitraz	Yes	30 to 40%	Commercial	Rockies	35	0.35	0.65
52	Double Deep, 10 Frame	Shed	Forming pro stripes and apivar	Yes	Summer to fall is 50percent loss	Commercial	Rockies	50	0.5	0.5
53	Double Deep, 10 Frame	Outside	Oxalic acid,apivar	Yes	40%	Commercial	NA	40	0.4	0.6
54	Double Deep, 10 Frame	Shed	Oxclyic	Yes	10%	Commercial	Rockies	10	0.1	0.9
55	Double Deep, 10 Frame	Outside	Oxcylic acid,formic acid	Yes	100% loss	Commercial	Rockies	0	0	1
56	Single Deep, 8 Frame	Outside	3-4 treatments every 7 days 5 or 6 times a year additional treatments as needed oxalic acid thymol and apivar	Yes	60%	Commercial	Southeast	60	0.6	0.4
57	Double Deep, 10 Frame	Shed	Organic acids. 6+ times a year	Yes	85%	Commercial	Rockies	85	0.85	0.15000000000000002
58	Double Deep, 10 Frame	Outside	Formic acid	Yes	70%	Commercial	West	70	0.7	0.30000000000000004
59	Double Deep, 10 Frame	Outside	spring formic,oxalic. fall formic, thymol,oxalic. winter oxalic vapor	No	summer to fall 80%	Commercial	West	80	0.8	0.19999999999999996
60	Double Deep, 8 Frame	Outside	Rotate oxalic acid, hop guard, apivar	Yes	15% loss	Commercial	Northwest	85	0.85	0.15000000000000002
61	Double Deep, 10 Frame	Outside	Amatraz, 4. Formic, 1	No	Normally good, this year 30 plus percent loss.	Commercial	West	70	0.7	0.30000000000000004
62	Double Deep, 8 Frame	Shed	Apivar	Yes	80% Deathloss	Commercial	Rockies	20	0.2	0.8
63	Double Deep, 10 Frame	Outside	vape 1 time, varroxsan	No	95%	Commercial	Northeast	95	0.95	0.050000000000000044
64	Double Deep, 10 Frame	Outside	Amitraz - 2 X; Oxalic acid exteded release ; Formic Acid Early Spring 1x; OA vapor - 3 times	Yes	12 % loss summer to fall; 40% loss overall	Commercial	Rockies	60	0.6	0.4
65	Double Deep, 10 Frame	Shed	Oxcylic acid and strips 3 times a year	Yes	2%	Small	UpMidwest	2	0.02	0.98
66	Double Deep, 10 Frame	Outside	Apiguard, Apivar, OAV, and Formic	Yes	80%	Commercial	Rockies	80	0.8	0.19999999999999996
67	Double Deep, 10 Frame	Outside	Treatment free and oxalic vapor	Yes	98%	Small	Southeast	98	0.98	0.020000000000000018
68	Single Deep, 10 Frame	Shed	Formic acid oxcilic acid	Yes	82%	Commercial	Rockies	82	0.82	0.18000000000000005
69	Double Deep, 10 Frame	Shed	Formic acid , oxcilic acid,	Yes	82%	Commercial	Rockies	82	0.82	0.18000000000000005
70	Double Deep, 10 Frame	Outside	5 times a year, rotating from formic, oxalic and apivar.	No	Big losses in fall. Over 50% from mid Sept thru first week Nov. Hives still dying, bees just gone. 10% loss from may to Sept 2024. Normally 10% from Nov to april.	Small	Northeast	45	0.45	0.55
71	Single Deep, 8 Frame	Outside	Monthly; vaporizer, apiguard	Yes	60-70%	Commercial	Southeast	65	0.65	0.35
72	Double Deep, 10 Frame	Outside	Oa oa oa apivar formic apivar	Yes	95%	Commercial	Northeast	95	0.95	0.050000000000000044
73	Double Deep, 10 Frame	Shed	Amitraz	Yes	60%	Commercial	Northwest	60	0.6	0.4
74	Double Deep, 10 Frame	Shed	Formic Acid, Oxylic Acid, Apivar, Apiguard	No	Summer to Fall 20% Fall to unpacking 30%	Commercial	Rockies	6	0.06	0.94
75	Double Deep, 10 Frame	Outside	Amitraz 2-3 times between April and October plus Apivar strips in October	Yes	49%	Commercial	South	49	0.49	0.51
76	Double Deep, 8 Frame	Outside	Apigar and apivar	Yes	60%	Commercial	UpMidwest	60	0.6	0.4
77	Double Deep, 10 Frame	Outside	Amatraz, Apigard, essential oil patties Apicare spray	Yes	75%	Commercial	Rockies	75	0.75	0.25
78	Single Deep, 10 Frame	Outside	Thymol / Oxcylic Acid	Yes	50%	Commercial	South	50	0.5	0.5
79	Double Deep, 10 Frame	Outside	OAV January, OAV when bees are from almonds, OAE May, OAE July, formic pro September, OAV November	Yes	87%	Commercial	Southwest	87	0.87	0.13
80	Double Deep, 10 Frame	Outside	Apivar (2x) oxalic acid (2x)	Yes	75.4 summer to fall, 72.8 fall to winter, 90 after	Commercial	UpMidwest	49.40208	0.4940208	0.5059792000000001
81	Single Deep, 8 Frame	Outside	January, February, June ,August ,October Thymal	Yes	90%	Commercial	Southeast	90	0.9	0.1
82	Double Deep, 8 Frame	Outside	Amitraz, thymol gel,	Yes	40%	Commercial	Southeast	40	0.4	0.6
83	Single Deep, 10 Frame	Outside	Fall Apiguard 3 treatments 7 to 10 days apart	Yes	Most years it's between 85 and 90 percent but I have seen as low as 60 percent survival	Commercial	Southeast	60	0.6	0.4
84	Double Deep, 10 Frame	Outside	Apiguard 2x a year Amitraz products, and oxalic acid	Yes	50%	Commercial	Northeast	50	0.5	0.5
85	Double Deep, 10 Frame	Shed	Spring and fall this year we even treat in summer	No	Summer fall was my major lost	Commercial	Northwest	NA	NA	NA
86	Single Deep, 10 Frame	Outside	Oxalic extended relsease 4-5 times a year	Yes	90% lost	Commercial	Northeast	10	0.1	0.9
87	Double Deep, 10 Frame	Outside	Formic Acid pad and Oxalic acid.	Yes	May to September very good probably around 5%. October - December 50 to 60% dead.	Commercial	UpMidwest	42.75	0.4275	0.5725
88	Double Deep, 10 Frame	Outside	Amitraz, Formic Pro, Oxalic, Thymol. Rotation has us treating 5-6 times per year	No	We have experienced at least a +100% loss rate over the entire year.	Commercial	Southeast	0	0	1
89	Double Deep, 10 Frame	Outside	Amitraz/oxalic acid vapor	No	80 percent	Commercial	Northwest	80	0.8	0.19999999999999996
90	Double Deep, 10 Frame	Outside	2 rounds Apiguard	Yes	55%	Commercial	Southwest	55	0.55	0.44999999999999996
91	Double Deep, 10 Frame	Outside	Amitraz and oxalic	Yes	We've lost 10 percent	Commercial	OhioV	90	0.9	0.1
92	Double Deep, 8 Frame	Outside	2 rounds of Apiguard	Yes	55%	Commercial	Southwest	55	0.55	0.44999999999999996
93	Single Deep, 8 Frame	Outside	Formic quick strips	No	45%,	Commercial	West	45	0.45	0.55
94	Double Deep, 10 Frame	Outside	Oxalic acid 3-4 times annually and Amitraz 1-2 times annually	Yes	35%	Commercial	UpMidwest	35	0.35	0.65
95	Double Deep, 10 Frame	Outside	Alot	Yes	65%	Commercial	Rockies	65	0.65	0.35
96	Single Deep, 10 Frame	Outside	Formic Pro (March/April/May), Oxalic (May/June/October) Amtraz (July/August/September)	No	50%	Commercial	West	50	0.5	0.5
97	Double Deep, 10 Frame	Outside	Amatraz, thymol and o colic acid	Yes	Less than 50%	Commercial	Rockies	50	0.5	0.5
98	Double Deep, 10 Frame	Outside	3 cycles per year. Mixture of amitraz products and oxalic extended release.	Yes	90%	Commercial	OhioV	90	0.9	0.1
99	Double Deep, 10 Frame	Outside	Apivar strips in Madera during Spring, again in Summer. Apiguard in August	No	60% survive by end of Fall. Lose additional 10-15% Dec-Jan.	Small	West	51	0.51	0.49
100	Double Deep, 10 Frame	Outside	OA , apivar strips	Yes	30 percent survived	Commercial	Rockies	30	0.3	0.7
101	Double Deep, 10 Frame	Outside	Apivar/amitraz 2-3 times, formic acid	Yes	60%	Commercial	Rockies	60	0.6	0.4
102	Double Deep, 10 Frame	Outside	Amitraz strips/thymol	No	50%	Commercial	UpMidwest	50	0.5	0.5
103	Double Deep, 10 Frame	Outside	Amitraz	Yes	80% - surviving bees looking good.	Commercial	West	80	0.8	0.19999999999999996
104	Double Deep, 10 Frame	Outside	A combination of things	Yes	90%	Commercial	West	90	0.9	0.1
105	Double Deep, 10 Frame	Outside	We use Formic in early spring, followed by amitraz. Summer using Thymol and Oxalic then returning to Amitraz in late summer after harvest.	Yes	80 percent survival summer to fall. 90 percent survival during movement from North to South.	Commercial	Rockies	72.00000000000001	0.7200000000000002	0.2799999999999998
106	Double Deep, 10 Frame	Outside	Formic or thymol once, amitraz once, oxalic vap 4 times	Yes	Summer to fall 90 % survival, fall to movement 75% survival, 2 months after being taken out, 95% survival	Commercial	OhioV	64.125	0.64125	0.35875
107	Double Deep, 10 Frame	Outside	Amitraz	Yes	65%	Commercial	Rockies	65	0.65	0.35
