## Supplementary material for "Insights from U.S. beekeeper triage surveys following unusually high honey bee colony losses 2024-2025": ABF_DataDescription

### Sheet: Sheet1
Field	Description	Type	Author
ID	A unique numeric identifier for each survey response	ID	CC 2025_06_10
N_Colonies_Dec_2024	Original survey question: "How many colonies did you have December 1, 2024". Categorical variable with the following options: "Less than 500"; "Between 500 and 1,000"; "Between 1,000 and 3,000"; "Between 3,000 and 10,000"; or "More than 10,000"	Redacted - Original survey question	ABF
Hive_Size	Original survey question: "What size are you hives?" Categorical variable with the following options: "Single Deep, 8 Frame"; "Double Deep, 8 Frame"; "Single Deep, 10 Frame"; or "Double Deep, 10 Frame"	Original survey question	ABF
N_Colonies_Lost_since_Dec_2024	Original survey question: "How many colonies have you lost since December 1, 2024?" Open-ended response.	Redacted - Original survey question	ABF
Location_June_2024	Original survey question: "Where were your hives June 2024?"	Redacted - Original survey question	ABF
Overwinter_Method	Original survey question: "How were your hives overwintered?" Categorical variable with the following options: "Shed"; "Outside"	Original survey question	ABF
Mite_Treatment_Details	Original survey question: "What is your routine mite treatment? # and kind of treatment" Open-ended response.	Original survey question; personal information redacted	ABF
Mite_Treatment_Efficacy	Original survey question: "Was your mite treatment affective?" Categorical variable with the following options: "Yes"; "No"	Original survey question	ABF
Survival_Rate_Description	Original survey question: "What is your survival rate? Summer to Fall; Fall to unpacking / movement to yards; Two months after being taken out" Open-ended response.	Original survey question; personal information redacted	ABF
Beekeeper_Class	Beekeeper size class derived from "N_Colonies_Dec_2024". Categorical variable with the following options: "Small" (<500 hives) or "Commercial" (>=500 hives)	Derived data field	CC 2025_06_10
Summer_Climate_Zone	US Climate Zone corresponding to the primary, or first listed, state location for June (Summer) 2024, extracted from "Location_June_2024." Climate Zone classifications developed by NOAA's National Centers for Environmental Information (Karl and Koss, 1984). See here: https://www.ncei.noaa.gov/access/monitoring/reference-maps/us-climate-regions	Derived data field	CC 2025_06_10
Net_Survival_Percent	Estimated survival rate, as a percentage between 0 and 100, derived from "Survival_Rate_Description."	Derived data field	CC 2025_06_10
Net_Survival	Estimated survival rate, as a proportion between 0 and 1, derived from "Survival_Rate_Description."	Derived data field	CC 2025_06_10
Net_Loss	Estimated overall loss rate, as a proportion between 0 and 1, calculated as 1 - "Net_Survival"	Derived data field	CC 2025_06_10
