## Supplementary material for "Insights from U.S. beekeeper triage surveys following unusually high honey bee colony losses 2024-2025": PAm_DataDescription

### Sheet: Fields
Field_ID	Field	Description	Type	Author
1	ID	A unique numeric identifier for each survey response	ID	CC 2025_03_25
2	start_time	Start time	Redacted - Original survey question	PAm
3	end_time	Completion time	Redacted - Original survey question	PAm
4	email	Email	Redacted - Original survey question	PAm
5	name_auto	Name	Redacted - Original survey question	PAm
6	modified_time	Last modified time	Redacted - Original survey question	PAm
7	Name	[Redacted] Your name and operation (optional)	Redacted - Original survey question	PAm
8	Submission_Type	[Redacted] Is this the first submission of your data using this form? If this is an update, please share info for us to identify your last entry. (name, and what changes occurred)	Redacted - Original survey question	PAm
9	Loss_Summer_Fall	[Redacted] What is your estimated colony loss % from June 2024 to winter? [Note, redacted because some responses contain personally identifiable information. See "Loss_Summer_Fall_Clean".]	Redacted - Original survey question	PAm
10	Loss_Winter	[Redacted] What is your estimated colony loss % during winter? [Note, redacted because some responses contain personally identifiable information. See "Loss_Winter_Clean".]	Redacted - Original survey question	PAm
11	Loss_Post_Emergence	[Redacted] What is your estimated colony loss % from first check post-winter to two months later? [Note, redacted because some responses contain personally identifiable information. See "Loss_Post_Emergence_Clean".]	Redacted - Original survey question	PAm
12	Colony_Relative_Size	How would you categorize your overwintered colony size this year?	Original survey question	PAm
13	Location_Summer	[Redacted] Where were your bees June-Fall 2024?	Redacted - Original survey question	PAm
14	Location_Winter	[Redacted] Where were your bees over winter, 2024?	Redacted - Original survey question	PAm
15	Location_Rebuild	[Redacted] Where were your bees from emergence until Feb 1?	Redacted - Original survey question	PAm
16	Percent_Almonds	What percentage of your bees in early February went to pollinate almonds this year?	Original survey question	PAm
17	Predicted_Cause	Recognizing this is just a guess, what factors caused your colony losses this year?	Original survey question	PAm
18	Pesticide_Details	If you suspect pesticide exposure contributed to your losses, please describe any details. (timing, region, crop, application of products used, etc)	Original survey question	PAm
19	Mite_Treatment_Freq	[Redacted] How often did you treat for mites and with what from June-December, 2024?	Redacted - Original survey question	PAm
20	Mite_Count	What were your average Varroa mite levels in the Fall?	Original survey question	PAm
21	Other_Pests	Did you encounter other pests (e.g., small hive beetles, wax moths)?	Original survey question	PAm
22	Supplemental_Feed_Sugar	Did you supplementally feed your bees sugar or syrup? if yes, what months?	Original survey question	PAm
23	Supplemental_Feed_Protein	Did you supplementally feed your bees protein- pollen, substitutes, etc? If yes, what and when?	Original survey question	PAm
24	Queen_Replacement	What percentage of your queens were replaced due to queen health from June-winter 2024?	Original survey question	PAm
25	Percent_Indoor	What percentage of your bees were overwintered indoors versus outdoors?	Original survey question	PAm
26	Percent_Loss_Indoor_Outdoor	If you had some indoor and outdoor, what were the % losses?	Original survey question	PAm
27	Beekeeper_Class	What is the size of your business?	Original survey question	PAm
28	Financial_Concern	If your average business financial concern is a 5, rank your business financial concerns this year.	Original survey question	PAm
29	Contact_OK	[Redacted] Additional information could become helpful. Will you allow PAm or researchers to contact you and gather follow up information? Please reply with "yes" or "no", your contact information, and the b…	Redacted - Original survey question	PAm
30	Loss_Summer_Fall_Clean	Cleaned version of Loss_Summer_Fall, stored as text	Derived data field	CC 2025_03_25
31	Loss_Summer_Fall_n	Cleaned version of Loss_Summer_Fall, converted to numerical value between 0-1 (i.e., proportional loss)	Derived data field	CC 2025_03_25
32	Loss_Winter_Clean	Cleaned version of Loss_Winter, stored as text	Derived data field	CC 2025_03_25
33	Loss_Winter_n	Cleaned version of Loss_Winter, converted to numerical value between 0-1 (i.e., proportional loss)	Derived data field	CC 2025_03_25
34	Loss_Post_Emergence_Clean	Cleaned version of Loss_Post_Emergence, stored as text	Derived data field	CC 2025_03_25
35	Loss_Post_Emergence_n	Cleaned version of Loss_Post_Emegence, converted to numerical value between 0-1 (i.e., proportional loss)	Derived data field	CC 2025_03_25
36	Colony_Relative_Size_Clean	Cleaned version of "Colony_Relative_Size" consisting of the following values:	Derived data field	CC 2025_03_31
37	Updated	Whether any of the percent loss fields have been updated during cleaning (values are either "original" or "updated")	Derived data field	CC 2025_03_25
38	Loss_Summer_Fall_Updated	Whether Loss_Summer_Fall was updated during cleaning (TRUE [i.e., was updated] or FALSE [i.e., was not updated])	Derived data field	CC 2025_03_25
39	Loss_Winter_Updated	Whether Loss_Winter was updated during cleaning (TRUE [i.e., was updated] or FALSE [i.e., was not updated])	Derived data field	CC 2025_03_25
40	Loss_Post_Emergence_Updated	Whether Loss_Post_Emergence was updated during cleaning (TRUE [i.e., was updated] or FALSE [i.e., was not updated])	Derived data field	CC 2025_03_25
41	Duplicate	Whether the row is identified as a duplicate entry to be removed during analysis ("keep" or "remove")	Derived data field	CC 2025_03_25
42	Summer_Climate_Zone_1	US Climate Zone corresponding to the primary, or first listed, state location for Summer 2024, extracted from "Location_Summer." Climate Zone classifications developed by NOAA's National Centers for Environmental Information (Karl and Koss, 1984). See here: https://www.ncei.noaa.gov/access/monitoring/reference-maps/us-climate-regions	Derived data field	CC 2025_07_10
43	Winter_Climate_Zone_1	US Climate Zone corresponding to the primary, or first listed, state location for Winter 2024, extracted from "Location_Winter." See Climate Zone citation for “Summer_Climate_Zone_1”.	Derived data field	CC 2025_07_10
44	Rebuild_Climate_Zone_1	US Climate Zone corresponding to the primary, or first listed, state location for Rebuild 2025, extracted from "Location_Rebuild." See Climate Zone citation for “Summer_Climate_Zone_1”.	Derived data field	CC 2025_07_10
45	Net_Survival	The proportion of all colonies that survived through all three time periods. Calculated as follows: = (1 - Loss_Summer_Fall_n) * (1 - Loss_Winter_n) * (1 - Loss_Post_Emergence_n)	Derived data field	CC 2025_03_25
46	Net_Loss	The overall loss rate through all three time periods. Calculated as follows: = (1- Net_Survival)	Derived data field	CC 2025_03_25
47	Protein_Feed	Yes or No feeding	Derived data field	PCB 2025_03_25
48	Protein_Type	Commercial diet or homemade patty or mixed supplementation for protein patties for example. Anything that is not a protein is coded as "no" for protein supplementation.	Derived data field	PCB 2025_03_25
49	Protein_Probiotics	Whether commercial probiotic has been fed or not and how many times even if the probiotic has been fed with or without other supplementation	Derived data field	PCB 2025_03_25
50	Protein_Frequency	How many times in the year or how many months indicated in survey for protein supplements	Derived data field	PCB 2025_03_25
51	Protein_Spring	Protein supplement frequency in Spring (April -June)	Derived data field	PCB 2025_03_25
52	Protein_Summer	Protein supplement frequency in Summer (July - September)	Derived data field	PCB 2025_03_25
53	Protein_Fall	Protein supplement frequency in Fall (October - December)	Derived data field	PCB 2025_03_25
54	Protein_Winter	Protein supplement frequency in Winter (January - March)	Derived data field	PCB 2025_03_25
55	Protein_Amount	Weights in pounds as per the survey results	Derived data field	PCB 2025_03_25
56	Protein_Company	As survey indicated for protein patties	Derived data field	PCB 2025_03_25
57	Protein_ProComp	Probiotic company name as the survey reports suggested	Derived data field	PCB 2025_03_25
58	Protein_Supplements	Any non-protein supplements and non-probiotic supplements used	Derived data field	PCB 2025_03_25
59	Protein_Notes	Anything else the survey has	Derived data field	PCB 2025_03_25
60	Sugar_Feed	Yes or No feeding	Derived data field	PCB 2025_03_30
61	Sugar_Type	Commercial formulation or homemade formulation or mixed formulations. Anything that is not a sugar supplement is coded as "no" for these tables and also sugar water or sugar syrup are both called sugar water	Derived data field	PCB 2025_03_30
62	Sugar_Probiotics	Whether commercial probiotic has been fed or not and how many times even if the probiotic has been fed with or without other supplementation	Derived data field	PCB 2025_03_30
63	Sugar_Frequency	How many times in the year or how many months indicated in survey for sugar supplements	Derived data field	PCB 2025_03_30
64	Sugar_Spring	Sugar supplement frequency in Spring (April -June)	Derived data field	PCB 2025_03_30
65	Sugar_Summer	Sugar supplement frequency in Summer (July - September)	Derived data field	PCB 2025_03_30
66	Sugar_Fall	Sugar supplement frequency in Fall (October - December)	Derived data field	PCB 2025_03_30
67	Sugar_Winter	Sugar supplement frequency in Winter (January - March)	Derived data field	PCB 2025_03_30
68	Sugar_Amount	Weights in gallons as per the survey results	Derived data field	PCB 2025_03_30
69	Sugar_Ratio	Ratio of sugar to water or different blends used and as reported in the beekeeper surveys	Derived data field	PCB 2025_03_30
70	Sugar_Company	Company name as survey indicated for sugar supplements	Derived data field	PCB 2025_03_30
71	Sugar_ProComp	Probiotic company name as the survey reports suggested	Derived data field	PCB 2025_03_30
72	Sugar_Supplements	Any non-carbohydrate and non-probiotics commercial supplements used	Derived data field	PCB 2025_03_30
73	Sugar_Notes	Any other relevant notes in the survey	Derived data field	PCB 2025_03_30
74	Indoor_overwintering	If beekeeper used indoor storage facilities as indicated in the survey	Derived data field	PCB 2025_03_30
75	trt_category	[Primary] Method of varroa management the beekeeper reported using: None (treatment free), Treatment Unknown (did not state or was confusing; most are probably amitraz), Product Unknown (Hoperthermia, mitral, tramisol & mustard), Management (brood breaks, varroa resistant stocks, splits, and/or heat), and/or a Treatment (chemical treatment stated). Note: this and all fields starting with "trt_" a…	Derived data field	KL 2025_03_27
76	trt_essoils	Beekeeper reported using "essential oils"	Derived data field	KL 2025_03_27
77	trt_apivar	Beekeeper used Apivar	Derived data field	KL 2025_03_27
78	trt_amiflex	Beekeeper used AmiFlex	Derived data field	KL 2025_03_27
79	trt_amitraz	Beekeeper used "amitraz" and did not specify Apivar or AmiFlex	Derived data field	KL 2025_03_27
80	trt_amitraz_all	[Primary] Beekeeper used amitraz (Apivar, AmiFlex, and/or amitraz)	Derived data field	KL 2025_03_27
81	trt_oxalic	Beekeeper used oxalic acid and did not specify a specific product or application	Derived data field	KL 2025_03_27
82	trt_varroxsan	Beekeeper used VarroxSan	Derived data field	KL 2025_03_27
83	trt_oxalic_extendedrelease	Beekeeper used extended-release oxalic acid and did not identify the product as VarroxSan	Derived data field	KL 2025_03_27
84	trt_oxalic_vapor	Beekeeper used oxalic acid vaporization/fumigation	Derived data field	KL 2025_03_27
85	trt_oxalic_dribble	Beekeeper used oxalic acid dribble	Derived data field	KL 2025_03_27
86	trt_oxalic_all	[Primary] Beekeeper used any form of oxalic acid	Derived data field	KL 2025_03_27
87	trt_formicmaqs	Beekeeper used Mite Away Quick Strips	Derived data field	KL 2025_03_27
88	trt_formicpro	Beekeeper used Formic Pro	Derived data field	KL 2025_03_27
89	trt_formic	Beekeeper used formic acid and did not identify a specific product	Derived data field	KL 2025_03_27
90	trt_formic_all	[Primary] Beekeeper used any form of formic acid	Derived data field	KL 2025_03_27
91	trt_apiguard	Beekeeper used Apiguard	Derived data field	KL 2025_03_27
92	trt_apilifevar	Beekeeper used Api LifeVar	Derived data field	KL 2025_03_27
93	trt_thymol	Beekeeper used thymol and did not identify a specific product	Derived data field	KL 2025_03_27
94	trt_thymol_all	[Primary] Beekeeper used any form of thymol	Derived data field	KL 2025_03_27
95	trt_hopguard	Beekeeper used HopGuard	Derived data field	KL 2025_03_27
96	trt_fluvalinate	Beekeeper used fluvalinate/Apistan	Derived data field	KL 2025_03_27
97	trt_coumaphos	Beekeeper used coumaphos/ CheckMite+	Derived data field	KL 2025_03_27
98	trt_product_not_listed	[Primary] Beekeeper did not specify the type(s) of miticide used to treat varroa, but did indicate frequency of product usage.	Derived data field	KL 2025_05_02
99	trt_treatment_type	Binned mite treatment response, with the following categories: "Amitraz Only", "Product Unknown", "Amitraz+", "Non-Amitraz Known", or "None". Values are derived from “trt_amitraz_all”, “trt_product_not_listed”, “trt_oxalic_all”, “trt_formic_all”, “trt_thymol_all”, and “trt_none_management”. See Supplemental Methods under Varroa destructor mite treatments for list and explanation of binned respons…	Derived data field	AN 2025_03_29
100	trt_none_management	[Primary] - Beekeeper did not apply a chemical treatment from June to December 2024. Some respondents used management to control mites (varroa resistant stock, splitting, brood breaks, drone brood removal, or heat).	Derived data field	KL 2025_05_02
101	trt_frequency_not_listed	Varroa treatment product(s) included, but not the time of year they were used nor the use frequency; TRUE or NA	Derived data field	KL 2025_03_27
102	trt_freq_approximate	Frequency of treatment application approximated based on pre/post honey flow or season (spring, summer, fall) or the number of products listed; TRUE or NA	Derived data field	KL 2025_03_27
103	trt_freq_full_year	Estimated frequency of mite treatment use for beekeepers who reported miticide data for a full year instead of June to Dec; if data were incomplete and the beekeeper did not specify the timing for all treatments, then no treatments were included in the four seasons	Derived data field	KL 2025_03_27
104	trt_freq_JunDec	Number of times a beekeeper treated for varroa from June to December 2024; partial numbers were used if a beekeeper gave a range and the average of that range was not a whole number (e.g., 3-4 was entered as 3.5), if the 12-month number was reduced, or if they did not treat all their bees	Derived data field	KL 2025_03_27
105	trt_freq_spring_Jun.	Number of times a beekeeper reported treating for varroa in June 2024 and the product used if available; only June was included because April and May were not part of the survey question	Derived data field	KL 2025_03_27
106	trt_freq_summer_Jul_Sep.	Number of times a beekeeper reported treating for varroa from July to September 2024 and the treatment used if available	Derived data field	KL 2025_03_27
107	trt_freq_fall_Oct_Dec	Number of times a beekeeper reported treating for varroa from October to December 2024 and the treatment used if available	Derived data field	KL 2025_03_27
108	trt_freq_amitraz	Number of times a beekeeper reported using amitraz	Derived data field	KL 2025_03_27
109	trt_freq_apivar	Number of times a beekeeper reported using Apivar	Derived data field	KL 2025_03_27
110	trt_freq_amiflex	Number of times a beekeeper reported using AmiFlex	Derived data field	KL 2025_03_27
111	trt_freq_oa	Number of times a beekeeper reported using oxalic acid (not specifying vapor, dribble, VarroxSan, or extended release)	Derived data field	KL 2025_03_27
112	trt_freq_oav	Number of times a beekeeper reported using oxalic acid vaporization/fumigation	Derived data field	KL 2025_03_27
113	trt_freq_oae	Number of times a beekeeper reported using oxalic acid extended release (not specifying VarroxSan)	Derived data field	KL 2025_03_27
114	trt_freq_oadribble	Number of times a beekeeper reported using oxalic acid dribble	Derived data field	KL 2025_03_27
115	trt_freq_varroxsan	Number of times a beekeeper reported using VarroxSan	Derived data field	KL 2025_03_27
116	trt_freq_apiguard	Number of times a beekeeper reported using Apiguard	Derived data field	KL 2025_03_27
117	trt_freq_thymol	Number of times a beekeeper reported using an unspecified thymol product	Derived data field	KL 2025_03_27
118	trt_freq_formicpro	Number of times a beekeeper reported using Formic Pro	Derived data field	KL 2025_03_27
119	trt_freq_formic	Number of times a beekeeper reported using an unspecified formic acid product	Derived data field	KL 2025_03_27
120	trt_freq_maqs	Number of times a beekeeper reported using Mite Away Quick Strips	Derived data field	KL 2025_03_27
121	trt_freq_apivlifevar	Number of times a beekeeper reported using ApiLife Var	Derived data field	KL 2025_03_27
122	trt_freq_ess_oils	Number of times a beekeeper reported using essential oils	Derived data field	KL 2025_03_27
123	trt_freq_fluvalinate	Number of times a beekeeper reported using Apistan or fluvalinate	Derived data field	KL 2025_03_27
124	trt_freq_hopguard	Number of times a beekeeper reported using Hopguard	Derived data field	KL 2025_03_27
125	trt_freq_checkmite	Number of times a beekeeper reported using CheckMite+ or coumaphos	Derived data field	KL 2025_03_27
126	N_Treatments	Number of mite treatments, drawn from " Mite_Treatment_Freq", containing responses to the question "How often did you treat for mites and with what from June-December, 2024".	Derived data field	SC 2025_03_27
127	TypeMiteTreat	Code mite treatment data, drawn from " Mite_Treatment_Freq", containing responses to the question "How often did you treat for mites and with what from June-December, 2024". Values include: "AM", "AMFO", "AMFOTH", "AMOT", "AMOX", "AMOXFO", "AMOXFOHG", "AMOXFOTH", "AMOXHG", "AMOXTH", "AMOXTHOT", "AMTH", "AMTHFL", "AXOXTH", "FL", "FO", "FOFL", "FOHG", "FOTH", "FOTHHG", "HG", "MU", "NO", "OA", "OAHG…	Derived data field	SC 2025_03_27
128	Amitraz_Use	Categorical variable indicating whether amitraz was used for mite treatment. Values include: "Likely", "No", or "Yes". Drawn from "Mite_Treatment_Freq", containing responses to the question "How often did you treat for mites and with what from June-December, 2024".	Derived data field	SC 2025_03_27
129	Mite_Levels	Categorical, binned data drawn from "Mite_Count", which contains responses to the question, "What were your average Varroa mite levels in the Fall?". Values include: "0-1m", "2-5m", "5+m", "NoTest"	Derived data field	SC 2025_03_27
130	Pest_Detected	Whether responding beekeepers detected another pest, drawn from "Other_Pest", responding to question, "Did you encounter other pests (e.g., small hive beetles, wax moths)?" Values include: "No", "Yes", or "NA"	Derived data field	SC 2025_03_27
131	Which_Pest	Cleaned data indicating which other pests besides Varroa mites (if any) were detected by responding beekeepers. Drawn from "Other_Pest", responding to question, "Did you encounter other pests (e.g., small hive beetles, wax moths)? Values include: "NA", "OT", "SHB", "SHBOT", "SHBWM", "SHBWMOT", "UN", "WM", "WMOT".	Derived data field	SC 2025_03_27
132	queenloss	Binned data on queen loss provided in "Queen_Replacement", based on the question "What percentage of your queens were replaced due to queen health from June-winter 2024?". Values are: "None", "<10%", "10-30%", "30-50%", or ">50%".	Derived data field	AN 2025_03_25
133	WinterMode	Categorial data on where bees spent winter, drawn from "Percent_Indoor", based on the survey question "What percentage of your bees were overwintered indoors versus outdoors?" Values are "Outside", "Mixed", or "Shed".	Derived data field	AN 2025_03_25
134	NetCause	A combined field summarizing the fields that start with "cause_" and are derived from "Predicted_Cause." The values are 4-letter codes corresponding to the specific causes: "DISE" (i.e., disease or virus), "FOOD" (i.e., starvation or nutrition), "PCID" (i.e., pesticides), "PEST" (i.e., pests), "QUEE" (i.e., queen failure), "VARR" (i.e., varroa), "WEAT" (i.e., weather or hurricane). Does not inclu…	Derived data field	JE 2025_04_02
135	NetCauseRED	Same as NetCause, but listed as "MULT" when 3 or more causes are mentioned.	Derived data field	JE 2025_04_02
136	cause_unknown	Cause of loss unknown to beekeeper; includes colony collapse disorder (CCD), absconding, and various iterations of "don't know"; entry in file: T	Derived data field	KL 2025_04_01
137	cause_pesticides	[Primary] Beekeeper indicated pesticide exposure was a possible cause of losses; does not include beekeeper-applied miticides; one of the options in the PAm survey; entry in file: T	Derived data field	KL 2025_04_01
138	cause_varroa	[Primary] Beekeeper indicated varroa mites were a possible cause of losses; one of the options in the PAm survey; entry in file: T	Derived data field	KL 2025_04_01
139	cause_queen_failure	[Primary] Beekeeper indicated queen failure was a possible cause of losses, including any mention of failure, issues, problems, or longevity specific to the queen; one of the options in the PAm survey; entry in file: T	Derived data field	KL 2025_04_01
140	cause_food	[Primary] Beekeeper indicated either starvation or poor nutrition as possible causes of losses; entry in file: T	Derived data field	KL 2025_05_02
141	cause_weather	[Primary] Beekeeper indicated weather was a possible cause of losses; includes heat, drought, hurricanes, floods, or moisture (other than hive moisture); one of the options in the PAm survey; entry in file: T	Derived data field	KL 2025_04_01
142	cause_pathogens	[Primary] Beekeeper indicated disease, European foulbrood (EFB), nosema, and/or viruses (viruses may or may not be associated with varroa, n = 27) as a possible cause of loss; "Disease" was one of the options presented in the PAm survey; entry in file: T	Derived data field	KL 2025_04_01
143	cause_no_losses	[Primary] Beekeeper indicated that they had no losses during the time period and therefore did not have a cause of loss; entry in file: T	Derived data field	KL 2025_04_01
144	cause_other	[Primary] Beekeeper indicated that another factor was a possible cause of loss; included dwindling, pests, parasites, colony size, labor/costs , moisture, tracheal mites, chemtrails, electromagnetic fields, sinkhole, genetics, robbing, equipment failure, Geoengineering, too much food, air quality, a fog, failure of endemic species, absconding/death due to varroa treatment, beekeeper error/care, r…	Derived data field	KL 2025_04_01
145	precip_mean_Jan	Mean daily precipitation for the month of January, for the state listed in 'Summer_State_1'. Data provided by the PRISM Climate Group, Oregon State University. https://www.prism.oregonstate.edu/	Derived data field	AN 2025_03_25
146	precip_mean_Feb	Mean daily precipitation for the month of February, for the state listed in 'Summer_State_1'. Data provided by the PRISM Climate Group, Oregon State University. https://www.prism.oregonstate.edu/	Derived data field	AN 2025_03_25
147	precip_mean_June	Mean daily precipitation for the month of June, for the state listed in 'Summer_State_1'. Data provided by the PRISM Climate Group, Oregon State University. https://www.prism.oregonstate.edu/	Derived data field	AN 2025_03_25
148	precip_mean_July	Mean daily precipitation for the month of July, for the state listed in 'Summer_State_1'. Data provided by the PRISM Climate Group, Oregon State University. https://www.prism.oregonstate.edu/	Derived data field	AN 2025_03_25
149	precip_mean_Aug	Mean daily precipitation for the month of August, for the state listed in 'Summer_State_1'. Data provided by the PRISM Climate Group, Oregon State University. https://www.prism.oregonstate.edu/	Derived data field	AN 2025_03_25
150	precip_mean_Sep	Mean daily precipitation for the month of September, for the state listed in 'Summer_State_1'. Data provided by the PRISM Climate Group, Oregon State University. https://www.prism.oregonstate.edu/	Derived data field	AN 2025_03_25
151	precip_mean_Oct	Mean daily precipitation for the month of October, for the state listed in 'Summer_State_1'. Data provided by the PRISM Climate Group, Oregon State University. https://www.prism.oregonstate.edu/	Derived data field	AN 2025_03_25
152	precip_mean_Nov	Mean daily precipitation for the month of November, for the state listed in 'Summer_State_1'. Data provided by the PRISM Climate Group, Oregon State University. https://www.prism.oregonstate.edu/	Derived data field	AN 2025_03_25
153	precip_mean_Dec	Mean daily precipitation for the month of December, for the state listed in 'Summer_State_1'. Data provided by the PRISM Climate Group, Oregon State University. https://www.prism.oregonstate.edu/	Derived data field	AN 2025_03_25
154	precip_sum_Jan	Total precipitation for the month of January, for the state listed in 'Summer_State_1'. Data provided by the PRISM Climate Group, Oregon State University. https://www.prism.oregonstate.edu/	Derived data field	AN 2025_03_25
155	precip_sum_Feb	Total precipitation for the month of February, for the state listed in 'Summer_State_1'. Data provided by the PRISM Climate Group, Oregon State University. https://www.prism.oregonstate.edu/	Derived data field	AN 2025_03_25
156	precip_sum_June	Total precipitation for the month of June, for the state listed in 'Summer_State_1'. Data provided by the PRISM Climate Group, Oregon State University. https://www.prism.oregonstate.edu/	Derived data field	AN 2025_03_25
157	precip_sum_July	Total precipitation for the month of July, for the state listed in 'Summer_State_1'. Data provided by the PRISM Climate Group, Oregon State University. https://www.prism.oregonstate.edu/	Derived data field	AN 2025_03_25
158	precip_sum_Aug	Total precipitation for the month of August, for the state listed in 'Summer_State_1'. Data provided by the PRISM Climate Group, Oregon State University. https://www.prism.oregonstate.edu/	Derived data field	AN 2025_03_25
159	precip_sum_Sep	Total precipitation for the month of September, for the state listed in 'Summer_State_1'. Data provided by the PRISM Climate Group, Oregon State University. https://www.prism.oregonstate.edu/	Derived data field	AN 2025_03_25
160	precip_sum_Oct	Total precipitation for the month of October, for the state listed in 'Summer_State_1'. Data provided by the PRISM Climate Group, Oregon State University. https://www.prism.oregonstate.edu/	Derived data field	AN 2025_03_25
161	precip_sum_Nov	Total precipitation for the month of November, for the state listed in 'Summer_State_1'. Data provided by the PRISM Climate Group, Oregon State University. https://www.prism.oregonstate.edu/	Derived data field	AN 2025_03_25
162	precip_sum_Dec	Total precipitation for the month of December, for the state listed in 'Summer_State_1'. Data provided by the PRISM Climate Group, Oregon State University. https://www.prism.oregonstate.edu/	Derived data field	AN 2025_03_25
163	tmean_Jan	Mean daily temperature for the month of January, for the state listed in 'Summer_State_1'. Data provided by the PRISM Climate Group, Oregon State University. https://www.prism.oregonstate.edu/	Derived data field	AN 2025_03_25
164	tmean_Feb	Mean daily temperature for the month of February, for the state listed in 'Summer_State_1'. Data provided by the PRISM Climate Group, Oregon State University. https://www.prism.oregonstate.edu/	Derived data field	AN 2025_03_25
165	tmean_June	Mean daily temperature for the month of June, for the state listed in 'Summer_State_1'. Data provided by the PRISM Climate Group, Oregon State University. https://www.prism.oregonstate.edu/	Derived data field	AN 2025_03_25
166	tmean_July	Mean daily temperature for the month of July, for the state listed in 'Summer_State_1'. Data provided by the PRISM Climate Group, Oregon State University. https://www.prism.oregonstate.edu/	Derived data field	AN 2025_03_25
167	tmean_Aug	Mean daily temperature for the month of August, for the state listed in 'Summer_State_1'. Data provided by the PRISM Climate Group, Oregon State University. https://www.prism.oregonstate.edu/	Derived data field	AN 2025_03_25
168	tmean_Sep	Mean daily temperature for the month of September, for the state listed in 'Summer_State_1'. Data provided by the PRISM Climate Group, Oregon State University. https://www.prism.oregonstate.edu/	Derived data field	AN 2025_03_25
169	tmean_Oct	Mean daily temperature for the month of October, for the state listed in 'Summer_State_1'. Data provided by the PRISM Climate Group, Oregon State University. https://www.prism.oregonstate.edu/	Derived data field	AN 2025_03_25
170	tmean_Nov	Mean daily temperature for the month of November, for the state listed in 'Summer_State_1'. Data provided by the PRISM Climate Group, Oregon State University. https://www.prism.oregonstate.edu/	Derived data field	AN 2025_03_25
171	tmean_Dec	Mean daily temperature for the month of December, for the state listed in 'Summer_State_1'. Data provided by the PRISM Climate Group, Oregon State University. https://www.prism.oregonstate.edu/	Derived data field	AN 2025_03_25
172	tmin_Jan	Mean daily minimum temperature for the month of January, for the state listed in 'Summer_State_1'. Data provided by the PRISM Climate Group, Oregon State University. https://www.prism.oregonstate.edu/	Derived data field	AN 2025_03_25
173	tmin_Feb	Mean daily minimum temperature for the month of February, for the state listed in 'Summer_State_1'. Data provided by the PRISM Climate Group, Oregon State University. https://www.prism.oregonstate.edu/	Derived data field	AN 2025_03_25
174	tmin_June	Mean daily minimum temperature for the month of June, for the state listed in 'Summer_State_1'. Data provided by the PRISM Climate Group, Oregon State University. https://www.prism.oregonstate.edu/	Derived data field	AN 2025_03_25
175	tmin_July	Mean daily minimum temperature for the month of July, for the state listed in 'Summer_State_1'. Data provided by the PRISM Climate Group, Oregon State University. https://www.prism.oregonstate.edu/	Derived data field	AN 2025_03_25
176	tmin_Aug	Mean daily minimum temperature for the month of August, for the state listed in 'Summer_State_1'. Data provided by the PRISM Climate Group, Oregon State University. https://www.prism.oregonstate.edu/	Derived data field	AN 2025_03_25
177	tmin_Sep	Mean daily minimum temperature for the month of September, for the state listed in 'Summer_State_1'. Data provided by the PRISM Climate Group, Oregon State University. https://www.prism.oregonstate.edu/	Derived data field	AN 2025_03_25
178	tmin_Oct	Mean daily minimum temperature for the month of October, for the state listed in 'Summer_State_1'. Data provided by the PRISM Climate Group, Oregon State University. https://www.prism.oregonstate.edu/	Derived data field	AN 2025_03_25
179	tmin_Nov	Mean daily minimum temperature for the month of November, for the state listed in 'Summer_State_1'. Data provided by the PRISM Climate Group, Oregon State University. https://www.prism.oregonstate.edu/	Derived data field	AN 2025_03_25
180	tmin_Dec	Mean daily minimum temperature for the month of December, for the state listed in 'Summer_State_1'. Data provided by the PRISM Climate Group, Oregon State University. https://www.prism.oregonstate.edu/	Derived data field	AN 2025_03_25
181	tmax_Jan	Mean daily maximum temperature for the month of January, for the state listed in 'Summer_State_1'. Data provided by the PRISM Climate Group, Oregon State University. https://www.prism.oregonstate.edu/	Derived data field	AN 2025_03_25
182	tmax_Feb	Mean daily maximum temperature for the month of February, for the state listed in 'Summer_State_1'. Data provided by the PRISM Climate Group, Oregon State University. https://www.prism.oregonstate.edu/	Derived data field	AN 2025_03_25
183	tmax_June	Mean daily maximum temperature for the month of June, for the state listed in 'Summer_State_1'. Data provided by the PRISM Climate Group, Oregon State University. https://www.prism.oregonstate.edu/	Derived data field	AN 2025_03_25
184	tmax_July	Mean daily maximum temperature for the month of July, for the state listed in 'Summer_State_1'. Data provided by the PRISM Climate Group, Oregon State University. https://www.prism.oregonstate.edu/	Derived data field	AN 2025_03_25
185	tmax_Aug	Mean daily maximum temperature for the month of August, for the state listed in 'Summer_State_1'. Data provided by the PRISM Climate Group, Oregon State University. https://www.prism.oregonstate.edu/	Derived data field	AN 2025_03_25
186	tmax_Sep	Mean daily maximum temperature for the month of September, for the state listed in 'Summer_State_1'. Data provided by the PRISM Climate Group, Oregon State University. https://www.prism.oregonstate.edu/	Derived data field	AN 2025_03_25
187	tmax_Oct	Mean daily maximum temperature for the month of October, for the state listed in 'Summer_State_1'. Data provided by the PRISM Climate Group, Oregon State University. https://www.prism.oregonstate.edu/	Derived data field	AN 2025_03_25
188	tmax_Nov	Mean daily maximum temperature for the month of November, for the state listed in 'Summer_State_1'. Data provided by the PRISM Climate Group, Oregon State University. https://www.prism.oregonstate.edu/	Derived data field	AN 2025_03_25
189	tmax_Dec	Mean daily maximum temperature for the month of December, for the state listed in 'Summer_State_1'. Data provided by the PRISM Climate Group, Oregon State University. https://www.prism.oregonstate.edu/	Derived data field	AN 2025_03_25
